# Maternal gut *Bifidobacterium breve* modifies fetal brain metabolism in germ-free mice

**DOI:** 10.1101/2023.12.31.573756

**Authors:** Jorge Lopez-Tello, Raymond Kiu, Zoe Schofield, Douwe van Sinderen, Gwénaëlle Le Gall, Lindsay J Hall, Amanda N Sferruzzi-Perri

## Abstract

In recent years, our understanding of the gut microbiome’s impact on host physiology and metabolism has grown exponentially. Yet, the specific role of certain microorganisms in regulating gestational health and fetal development remains largely unexplored. During pregnancy, *Bifidobacterium* represents a key beneficial microbiota genus that provides multiple benefits, including changes in placental development and fetal glycaemia. In this study, using germ-free mice colonized with or without *Bifidobacterium breve* UCC2003 during pregnancy, we demonstrated that this bacterium is important for controlling fetal brain metabolism. In particular, presence of maternal *Bifidobacterium* led to reduced levels of ten metabolites (including citrate, 3-hydroxyisobutyrate, and carnitine) in the fetal brain, with concurrent elevated abundance of transporters involved in glucose and branched-chain amino acid uptake. *B. breve* supplementation was also associated with increased expression of critical metabolic and cellular pathways, including the PI3K-AKT, AMPK, STAT5 and Wnt-β-catenin (including its receptor Frizzled-7) in the fetal brain. Furthermore, maternal-associated *Bifidobacterium* resulted in HIF-2 protein stabilization and altered a number of https://pubmed.ncbi.nlm.nih.gov/38269505/ genes and proteins involved in cellular growth, axogenesis, and mitochondrial function. These findings highlight that *Bifidobacterium breve* colonisation of the maternal gut is important for the metabolism and growth of the fetal brain.
